# Dispensing a synthetic green leaf volatile to two plant species in a common garden differentially alters physiological responses and herbivory

**DOI:** 10.1101/370692

**Authors:** Grace E. Freundlich, Maria Shields, Christopher J. Frost

## Abstract

Herbivore-induced plant volatile (HIPV)-mediated eavesdropping by plants is a well-documented, inducible phenomenon that has practical agronomic applications for enhancing plant defense and pest management. However, as with any inducible phenomenon, responding to volatile cues may incur physiological and ecological costs that limit plant productivity. In a common garden experiment, we tested the hypothesis that exposure to a single HIPV would decrease herbivore damage at the cost of reduced plant growth and reproduction. Lima bean (*Phaseolus lunatus*) and pepper (*Capsicum annuum*) plants were exposed to a persistent, low-dose (∼10ng/hour) of the green leaf volatile *cis*-3-hexenyl acetate (*z3*HAC), which is an HIPV and damage-associated volatile. *z*3HAC-treated pepper plants were shorter, had less aboveground and belowground biomass, and produced fewer flowers and fruits relative to controls while *z*3HAC-treated lima bean plants were taller and produced more leaves and flowers than did controls. Natural herbivory was reduced in *z3*HAC-exposed lima bean plants, but not in pepper. Cyanogenic potential, a putative direct defense mechanism in lima bean, was lower in young *z3*HAC-exposed leaves, suggesting a growth-defense tradeoff from *z3*HAC exposure alone. Plant species-specific responses to an identical volatile cue have important implications for agronomic costs and benefits of volatile-mediated inter-plant communication under field conditions.
