## Supplemental Tables for "Dispensing a synthetic green leaf volatile to two plant species in a common garden differentially alters physiological responses and herbivory"

### Sheet: Supplemental table 1 
Supplemental Table 1. Repeated measures ANOVA for plant height and number of leaves for Phaseolus lunatus and Capsicum annuum. Treatment groups are (1) persistent application of cis-3-hexenyl acetate and (2) controls.
Variable	Plant species	Model	Model Parameter	Df	Sum sq	Sq mean	F-value	P-value
Plant Height
	P.lunatus	RM1 ANOVA	Treatment2	1	781	781	9.688	0.002
			Date	4	14264	3566	44.249	<0.001
			Treatment*Date	4	772	193	2.395	0.049
			Residuals	927	74704	81
		ANOVA	Date1	1	12	12.49	0.12	0.729
			Residuals	109	11306	103.73
		ANOVA	Date2	1	60	59.65	0.573	0.451
			Residuals	108	11250	104.17
		ANOVA	Date3	1	40	39.67	0.616	0.434
			Residuals	106	6829	64.43
		ANOVA	Date4	1	361	360.9	6.262	0.014
			Residuals	104	5995	57.7
		ANOVA	Date5	1	516	516.2	9.803	0.002
			Residuals	104	5476	52.7
	C.annuum
		RM ANOVA	Treatment	1	0	0	0.005	0.942
			Date	2	9455	4747	78.616	<0.001
			Treatment*Date	2	20	10	0.167	0.847
			Residuals	157	9441	60
		ANOVA	Date1	1	21.5	21.524	2.197	0.144
			Residuals	56	548.7	9.798
		ANOVA	Date2	1	558	557.7	3.965	0.052
			Residuals	49	2480	50.6
		ANOVA	Date3	1	318.7	318.7	6..168	0.017
			Residuals	48	2479.9	51.7
Number of Leaves
	P.lunatus
		RM ANOVA	Treatment	1	1884	1884	4.339	0.038
			Date	2	124366	62183	143.202	<0.001
			Treatment*Date	2	4581	2291	5.275	0.005
			Residuals	571	247946	434
		ANOVA	Date1	1	0	0	0	0.996
			Residuals	134	7433	55.47
		ANOVA	Date2	1	234	233.9	0.409	0.524
			Residuals	125	71435	571.5
		ANOVA	Date3	1	3441	3441	5.707	0.018
			Residuals	124	74769	603
	C.annuum
		RM ANOVA	Treatment	1	80255	80255	21.58	<0.001
			Date	2	46922	23461	6.308	0.002
			Treatment*Date	1	3326	3326	0.91	0.341
			Residuals	237	881404	3719
		ANOVA	Date1	1	12262	12262	11.8	0.001
			Residuals	53	55081	1039
		ANOVA	Date2	1	49847	49847	20.7	<0.001
			Residuals	53	127594	2407
		ANOVA	Date3	1	51699	51699	15.6	<0.001
			Residuals	53	175633	3314
1 - "RM" = Repeated Measures
2 - Treatment is application of 10ng/hr cis-3-hexenyl acetate

### Sheet: Supplemental Table 2
Supplemental Table 2. Tukey's posthoc comparisons of Capsicum annuum biomass measurements between cis-3-hexenyl acetate-treated plants and controls
Variable	Estimate Std	Std Error	Z-value	P-value
Leaf biomass	8.561	2.534	3.379	<0.001
Stem biomass	-8.57	4.212	-2.035	0.042
Root biomass	-3.441	1.446	-2.379	0.017
AG:BG biomass	0.2058	0.6642	0.31	0.757

### Sheet: Supplemental Table 3 
Supplemental Table 3: Repeated measures and one-way ANOVA's for total flower counts in Phaseolus lunatus and Capsicum annuum. Treatment groups are (1) persistent application of cis-3-hexenyl acetate and (2) controls.
Plant Species	Model	Model Parameter	Df	Sum sq	Sq mean	F-value	P-value
P.lunatus
	RM1 ANOVA	Treatment2	1	438	438.1	15.044	<0.001
		Date	2	2961	1480	50.841	<0.001
		Treatment*Date	2	346	173.1	5.943	0.003
		Residuals	576	16774	29.1
	ANOVA	Date1	1	0	0.286	0.011	0.915
		Residuals	132	3323	25.175
	ANOVA	Date2	1	347	346.8	5.659	0.019
		Residuals	131	8028	61.3
	ANOVA	Date3	1	169.1	169.11	20.71	<0.001
		Residuals	129	1053.5	8.17
C.annuum
	RM ANOVA	Treatment	1	298	297.9	2.325	0.129
		Date	2	3377	1688.5	13.181	<0.001
		Treatment*Date	2	343	171.7	1.34	0.265
		Residuals	151	19344	128.1
	ANOVA	Date1	1	12.8	12.776	2.255	0.139
		Residuals	57	322.9	5.665
	ANOVA	Date2	1	0	0.4	0.001	0.973
		Residuals	48	16986	353.9
	ANOVA	Date3	1	574.6	574.6	14.48	<0.001
		Residuals	43	1706.4	39.7
1 - "RM" = Repeated Measures
2 - Treatment is application of 10ng/hr cis-3-hexenyl acetate

### Sheet: Supplemental Table 4
Supplemental Table 4. Tukey's Posthoc comparisons for reproductive output in C.annuum between cis-3 hexenyl acetate treated plants and controls
Variable	Estimate Std	Std Error	Z-value	P-value
Total fruit	-8.57	4.212	-2.035	0.042
Fresh mass	-0.3953	0.1369	-2.888	0.004
Dry mass	-0.12124	0.04971	-2.439	0.015
Seed count	7.228	2.051	3.524	<0.001
Seed mass	0.04068	0.0122	3.334	<0.001
Seed:fruit biomass	0.005699	0.009691	0.588	0.807

### Sheet: Supplemental Table 5
Supplemental Table 5. Repeated measures ANOVA for Leaf Area Removed (LAR) in Capsicum annuum and Phaseolus lunatus. Treatment groups are (1) persistent application of cis-3-hexenyl acetate and (2) controls.
Plant Species	Model	Model Parameter	Df	Sum sq	Sq mean	F-value	P-value
C.annuum
	RM1 ANOVA	Treatment2	1	37.2	37.24	5.627	0.019
		Date	2	5	2.48	0.375	0.688
		Treatment*Date	2	7.1	3.55	0.537	0.586
		Residuals	193	1277.5	6.62
	ANOVA	Date1	1	14.3	14.306	1.864	0.176
		Residuals	74	560.2	7.675
	ANOVA	Date2	1	0	0.008	0.001	0.974
		Residuals	74	565	7.635
	ANOVA	Date3	1	0.8	0.781	0.162	0.688
		Residuals	74	356	4.811
P.lunatus
	RM ANOVA	Treatment	1	136	135.9	21.745	<0.001
		Date	2	2333	1166.7	186.631	<0.001
		Treatment*Date	2	205	102.7	16.422	<0.001
		Residuals	539	3369	6.3
	ANOVA	Date1	1	0	0.028	0.008	0.927
		Residuals	113	377.1	4.452
	ANOVA	Date2	1	2.8	2.757	0.619	0.433
		Residuals	125	556.5	4.452
	ANOVA	Date3	1	292	292.02	31.93	<0.001
		Residuals	123	1135	9.23
1 - "RM" = Repeated Measures
2 - Treatment is application of 10ng/hr cis-3-hexenyl acetate

### Sheet: Supplemental Table 6
Supplemental Table 6a. Tukey's Posthoc comparisons for cyanonide production in P.lunatus immature "sink" leaves between cis-3 hexenyl acetate treated plants and controls
Variable	Estimate Std	Std Error	Z-value	P-value
z3HAC vs. Control S	-0.3257	0.1082	-3.01	0.003
Supplemental Table 6b. Tukey's Posthoc comparisons for cyanonide production in P.lunatus immature "sink" leaves between cis-3 hexenyl acetate treated plants and controls
Variable	Estimate Std	Std Error	Z-value	P-value
z3HAC vs. Control Source	-0.14387	0.09903	-1.453	0.146
*note: sink and source values were log transformed to generate a normal distribution

### Sheet: Supplemental Figure 3
Statistics for Supplemental Figure 3. Tukey's Posthoc comparisons for pod production in P.lunatus and individual seed mass in C.annuum between cis-3 hexenyl acetate treated plants and controls
Variable	Estimate Std	Std Error	Z-value	P-value
Total pods	0.2401	0.6578	0.47	0.92
Est. Ind. Seed mass	-0.2254	0.4787	-0.471	0.676
